# Stability of navigation in catheter-based endovascular procedures

**DOI:** 10.1101/2023.06.02.543219

**Authors:** Chase M. Hartquist, Jin Vivian Lee, Michael Y. Qiu, Charles Suskin, Vinay Chandrasekaran, Halle R. Lowe, Mohamed A. Zayed, Joshua W. Osbun, Guy M. Genin

## Abstract

Endovascular procedures provide surgeons and other interventionalists with minimally invasive methods to treat vascular diseases by passing guidewires, catheters, sheaths and treatment devices into the vasculature to and navigate toward a treatment site. The efficiency of this navigation affects patient outcomes, but is frequently compromised by catheter “herniation”, in which the catheter-guidewire system bulges out from the intended endovascular pathway so that the interventionalist can no longer advance it. Here, we showed herniation to be a bifurcation phenomenon that can be predicted and controlled using mechanical characterizations of catheter-guidewire systems and patientspecific clinical imaging. We demonstrated our approach in laboratory models and, retrospectively, in patients who underwent procedures involving transradial neurovascular procedures with an endovascular pathway from the wrist, up in the arm, around the aortic arch, and into the neurovasculature. Our analyses identified a mathematical navigation stability criterion that predicted herniation in all of these settings. Results show that herniation can be predicted through bifurcation analysis, and provide a framework for selecting catheter-guidewire systems to avoid herniation in specific patient anatomy.
