## Supplementary Table 1 for "Stability of navigation in catheter-based endovascular procedures"

### Sheet: Sheet1
EI1 (N cm^2)	EI2 (N cm^2)	EI2/EI1	2R (mm)	2r (mm)	R/r	Herniation (Y/N)
1	3	3	34.5	30	1.15	Y
1	6	6	34.5	30	1.15	Y
1	9	9	34.5	30	1.15	Y
1	12	12	34.5	30	1.15	Y
1	15	15	34.5	30	1.15	Y
1	18	18	34.5	30	1.15	Y
2	6	3	34.5	30	1.15	Y
2	9	4.5	34.5	30	1.15	Y
2	12	6	34.5	30	1.15	Y
2	15	7.5	34.5	30	1.15	Y
2	18	9	34.5	30	1.15	Y
3	9	3	34.5	30	1.15	Y
3	12	4	34.5	30	1.15	Y
3	15	5	34.5	30	1.15	Y
3	18	6	34.5	30	1.15	Y
3	21	7	34.5	30	1.15	Y
5	12	2.4	34.5	30	1.15	Y
5	15	3	34.5	30	1.15	Y
5	18	3.6	34.5	30	1.15	Y
5	21	4.2	34.5	30	1.15	Y
5	24	4.8	34.5	30	1.15	Y
6	15	2.5	34.5	30	1.15	Y
6	18	3	34.5	30	1.15	Y
6	21	3.5	34.5	30	1.15	Y
6	24	4	34.5	30	1.15	Y
9	21	2.33333	34.5	30	1.15	Y
9	24	2.66667	34.5	30	1.15	Y
9	27	3	34.5	30	1.15	Y
9	30	3.33333	34.5	30	1.15	Y
10	24	2.4	34.5	30	1.15	Y
10	27	2.7	34.5	30	1.15	Y
10	30	3	34.5	30	1.15	Y
2	3	1.5	34.5	30	1.15	N
3	3	1	34.5	30	1.15	N
3	6	2	34.5	30	1.15	N
5	3	0.6	34.5	30	1.15	N
5	6	1.2	34.5	30	1.15	N
5	9	1.8	34.5	30	1.15	N
6	3	0.5	34.5	30	1.15	N
6	6	1	34.5	30	1.15	N
6	9	1.5	34.5	30	1.15	N
6	12	2	34.5	30	1.15	N
9	9	1	34.5	30	1.15	N
9	12	1.33333	34.5	30	1.15	N
9	15	1.66667	34.5	30	1.15	N
9	18	2	34.5	30	1.15	N
10	12	1.2	34.5	30	1.15	N
10	15	1.5	34.5	30	1.15	N
10	18	1.8	34.5	30	1.15	N
10	21	2.1	34.5	30	1.15	N
1	6	6	35.7	30	1.19	Y
1	9	9	35.7	30	1.19	Y
1	12	12	35.7	30	1.19	Y
1	15	15	35.7	30	1.19	Y
1	18	18	35.7	30	1.19	Y
1	21	21	35.7	30	1.19	Y
1	24	24	35.7	30	1.19	Y
1	27	27	35.7	30	1.19	Y
1	30	30	35.7	30	1.19	Y
4	15	3.75	35.7	30	1.19	Y
4	18	4.5	35.7	30	1.19	Y
4	21	5.25	35.7	30	1.19	Y
4	24	6	35.7	30	1.19	Y
4	27	6.75	35.7	30	1.19	Y
5	18	3.6	35.7	30	1.19	Y
5	21	4.2	35.7	30	1.19	Y
5	24	4.8	35.7	30	1.19	Y
5	27	5.4	35.7	30	1.19	Y
5	30	6	35.7	30	1.19	Y
6	18	3	35.7	30	1.19	Y
6	21	3.5	35.7	30	1.19	Y
6	24	4	35.7	30	1.19	Y
6	27	4.5	35.7	30	1.19	Y
6	30	5	35.7	30	1.19	Y
10	33	3.3	35.7	30	1.19	Y
10	36	3.6	35.7	30	1.19	Y
10	39	3.9	35.7	30	1.19	Y
10	42	4.2	35.7	30	1.19	Y
10	45	4.5	35.7	30	1.19	Y
1	3	3	35.7	30	1.19	N
4	3	0.75	35.7	30	1.19	N
4	6	1.5	35.7	30	1.19	N
4	9	2.25	35.7	30	1.19	N
4	12	3	35.7	30	1.19	N
5	3	0.6	35.7	30	1.19	N
5	6	1.2	35.7	30	1.19	N
5	9	1.8	35.7	30	1.19	N
5	12	2.4	35.7	30	1.19	N
5	15	3	35.7	30	1.19	N
6	3	0.5	35.7	30	1.19	N
6	6	1	35.7	30	1.19	N
6	9	1.5	35.7	30	1.19	N
6	12	2	35.7	30	1.19	N
6	15	2.5	35.7	30	1.19	N
10	3	0.3	35.7	30	1.19	N
10	6	0.6	35.7	30	1.19	N
10	9	0.9	35.7	30	1.19	N
10	12	1.2	35.7	30	1.19	N
10	15	1.5	35.7	30	1.19	N
10	18	1.8	35.7	30	1.19	N
10	21	2.1	35.7	30	1.19	N
10	24	2.4	35.7	30	1.19	N
10	27	2.7	35.7	30	1.19	N
10	30	3	35.7	30	1.19	N
1	6	6	40.5	30	1.35	Y
1	9	9	40.5	30	1.35	Y
1	12	12	40.5	30	1.35	Y
1	15	15	40.5	30	1.35	Y
1	18	18	40.5	30	1.35	Y
2	12	6	40.5	30	1.35	Y
2	15	7.5	40.5	30	1.35	Y
2	18	9	40.5	30	1.35	Y
2	21	10.5	40.5	30	1.35	Y
4	18	4.5	40.5	30	1.35	Y
4	21	5.25	40.5	30	1.35	Y
4	24	6	40.5	30	1.35	Y
4	27	6.75	40.5	30	1.35	Y
5	24	4.8	40.5	30	1.35	Y
5	27	5.4	40.5	30	1.35	Y
5	30	6	40.5	30	1.35	Y
5	33	6.6	40.5	30	1.35	Y
6	27	4.5	40.5	30	1.35	Y
6	30	5	40.5	30	1.35	Y
6	33	5.5	40.5	30	1.35	Y
6	36	6	40.5	30	1.35	Y
9	42	4.66667	40.5	30	1.35	Y
9	45	5	40.5	30	1.35	Y
9	48	5.33333	40.5	30	1.35	Y
9	51	5.66667	40.5	30	1.35	Y
1	3	3	40.5	30	1.35	N
2	3	1.5	40.5	30	1.35	N
2	6	3	40.5	30	1.35	N
2	9	4.5	40.5	30	1.35	N
4	3	0.75	40.5	30	1.35	N
4	6	1.5	40.5	30	1.35	N
4	9	2.25	40.5	30	1.35	N
4	12	3	40.5	30	1.35	N
4	15	3.75	40.5	30	1.35	N
5	3	0.6	40.5	30	1.35	N
5	6	1.2	40.5	30	1.35	N
5	9	1.8	40.5	30	1.35	N
5	12	2.4	40.5	30	1.35	N
5	15	3	40.5	30	1.35	N
5	18	3.6	40.5	30	1.35	N
5	21	4.2	40.5	30	1.35	N
6	6	1	40.5	30	1.35	N
6	9	1.5	40.5	30	1.35	N
6	12	2	40.5	30	1.35	N
6	15	2.5	40.5	30	1.35	N
6	18	3	40.5	30	1.35	N
6	21	3.5	40.5	30	1.35	N
6	24	4	40.5	30	1.35	N
9	18	2	40.5	30	1.35	N
9	21	2.33333	40.5	30	1.35	N
9	24	2.66667	40.5	30	1.35	N
9	27	3	40.5	30	1.35	N
9	30	3.33333	40.5	30	1.35	N
9	33	3.66667	40.5	30	1.35	N
9	36	4	40.5	30	1.35	N
9	39	4.33333	40.5	30	1.35	N
