## Supplementary Table 2 for "Stability of navigation in catheter-based endovascular procedures"

### Sheet: Sheet1
Device 1	EI1 (N cm^2)			Device 2	EI2 (N cm^2)			EI2/EI1	2R (mm)	2r (mm)	R/r	Herniation (Y/N)
Navien 058 5Fr	6.35	±	0.512	0.014" Nitrex	0.662576	±	0.0364117	0.104343	29.2	34.5	0.846377	N
Navien 058 5Fr	6.35	±	0.512	0.018" Angled Glide	0.875741	±	0.118826	0.137912	29.2	34.5	0.846377	N
Navien 058 5Fr	6.35	±	0.512	0.014" Zinger S	1.48708	±	0.00754937	0.234185	29.2	34.5	0.846377	N
Navien 058 5Fr	6.35	±	0.512	0.014" ProVia9	1.61396	±	0.107284	0.254166	29.2	34.5	0.846377	N
Navien 058 5Fr	6.35	±	0.512	0.014" Spartacore	1.49281	±	0.308559	0.235088	29.2	34.5	0.846377	N
Navien 058 5Fr	6.35	±	0.512	0.035" Standard Glide	1.9	±	0.107	0.299213	29.2	34.5	0.846377	N
Navien 058 5Fr	6.35	±	0.512	0.018" Steelcore	1.98	±	0.367	0.311811	29.2	34.5	0.846377	N
Navien 058 5Fr	6.35	±	0.512	0.035" Straight Glide	2.69	±	0.141	0.423622	29.2	34.5	0.846377	N
Navien 058 5Fr	6.35	±	0.512	0.035" Rosen	2.51	±	0.523	0.395276	29.2	34.5	0.846377	N
Cordis Sidewinder 5Fr	4.86	±	0.127	0.014" Nitrex	0.662576	±	0.0364117	0.136332	29.2	34.5	0.846377	N
Cordis Sidewinder 5Fr	4.86	±	0.127	0.018" Angled Glide	0.875741	±	0.118826	0.180194	29.2	34.5	0.846377	N
Cordis Sidewinder 5Fr	4.86	±	0.127	0.014" Zinger S	1.48708	±	0.00754937	0.305983	29.2	34.5	0.846377	N
Cordis Sidewinder 5Fr	4.86	±	0.127	0.014" ProVia9	1.61396	±	0.107284	0.33209	29.2	34.5	0.846377	N
Cordis Sidewinder 5Fr	4.86	±	0.127	0.014" Spartacore	1.49281	±	0.308559	0.307162	29.2	34.5	0.846377	N
Cordis Sidewinder 5Fr	4.86	±	0.127	0.035" Standard Glide	1.9	±	0.107	0.390947	29.2	34.5	0.846377	N
Cordis Sidewinder 5Fr	4.86	±	0.127	0.018" Steelcore	1.98	±	0.367	0.407407	29.2	34.5	0.846377	N
SOFIA Plus 6Fr	8.14	±	1.483	0.014" Nitrex	0.662576	±	0.0364117	0.0813975	29.2	34.5	0.846377	N
SOFIA Plus 6Fr	8.14	±	1.483	0.018" Angled Glide	0.875741	±	0.118826	0.107585	29.2	34.5	0.846377	N
SOFIA Plus 6Fr	8.14	±	1.483	0.014" Zinger S	1.48708	±	0.00754937	0.182688	29.2	34.5	0.846377	N
SOFIA Plus 6Fr	8.14	±	1.483	0.014" ProVia9	1.61396	±	0.107284	0.198275	29.2	34.5	0.846377	N
SOFIA Plus 6Fr	8.14	±	1.483	0.014" Spartacore	1.49281	±	0.308559	0.183391	29.2	34.5	0.846377	N
SOFIA Plus 6Fr	8.14	±	1.483	0.018" Steelcore	1.98	±	0.367	0.243243	29.2	34.5	0.846377	N
SOFIA Plus 6Fr	8.14	±	1.483	0.035" Standard Glide	1.9	±	0.107	0.233415	29.2	34.5	0.846377	N
SOFIA Plus 6Fr	8.14	±	1.483	0.035" Straight Glide	2.69	±	0.141	0.330467	29.2	34.5	0.846377	N
SOFIA Plus 6Fr	8.14	±	1.483	0.035" Rosen	2.51	±	0.523	0.308354	29.2	34.5	0.846377	N
SOFIA Plus 6Fr	8.14	±	1.483	0.018" V-18	4	±	0.588	0.4914	29.2	34.5	0.846377	N
SOFIA Ex 5Fr	4.04	±	0.015	0.014" Nitrex	0.662576	±	0.0364117	0.164004	29.2	34.5	0.846377	N
SOFIA Ex 5Fr	4.04	±	0.015	0.018" Angled Glide	0.875741	±	0.118826	0.216768	29.2	34.5	0.846377	N
SOFIA Ex 5Fr	4.04	±	0.015	0.014" Zinger S	1.48708	±	0.00754937	0.368088	29.2	34.5	0.846377	N
SOFIA Ex 5Fr	4.04	±	0.015	0.014" ProVia9	1.61396	±	0.107284	0.399494	29.2	34.5	0.846377	N
SOFIA Ex 5Fr	4.04	±	0.015	0.014" Spartacore	1.49281	±	0.308559	0.369507	29.2	34.5	0.846377	N
SOFIA Ex 5Fr	4.04	±	0.015	0.035" Standard Glide	1.9	±	0.107	0.470297	29.2	34.5	0.846377	N
SOFIA Ex 5Fr	4.04	±	0.015	0.018" Steelcore	1.98	±	0.367	0.490099	29.2	34.5	0.846377	N
SOFIA 5Fr	5.3	±	0.056	0.014" Nitrex	0.662576	±	0.0364117	0.125014	29.2	34.5	0.846377	N
SOFIA 5Fr	5.3	±	0.056	0.018" Angled Glide	0.875741	±	0.118826	0.165234	29.2	34.5	0.846377	N
SOFIA 5Fr	5.3	±	0.056	0.014" Zinger S	1.48708	±	0.00754937	0.28058	29.2	34.5	0.846377	N
SOFIA 5Fr	5.3	±	0.056	0.014" ProVia9	1.61396	±	0.107284	0.30452	29.2	34.5	0.846377	N
SOFIA 5Fr	5.3	±	0.056	0.014" Spartacore	1.49281	±	0.308559	0.281662	29.2	34.5	0.846377	N
SOFIA 5Fr	5.3	±	0.056	0.035" Standard Glide	1.9	±	0.107	0.358491	29.2	34.5	0.846377	N
SOFIA 5Fr	5.3	±	0.056	0.018" Steelcore	1.98	±	0.367	0.373585	29.2	34.5	0.846377	N
SOFIA 5Fr	5.3	±	0.056	0.035" Straight Glide	2.69	±	0.141	0.507547	29.2	34.5	0.846377	N
Phenom Plus 4.65Fr	1.95	±	0.692	0.014" Nitrex	0.662576	±	0.0364117	0.339782	29.2	34.5	0.846377	N
Phenom Plus 4.65Fr	1.95	±	0.692	0.018" Angled Glide	0.875741	±	0.118826	0.449098	29.2	34.5	0.846377	N
Phenom Plus 4.65Fr	1.95	±	0.692	0.014" Zinger S	1.48708	±	0.00754937	0.762603	29.2	34.5	0.846377	N
Phenom Plus 4.65Fr	1.95	±	0.692	0.014" ProVia9	1.61396	±	0.107284	0.82767	29.2	34.5	0.846377	N
Phenom Plus 4.65Fr	1.95	±	0.692	0.014" Spartacore	1.49281	±	0.308559	0.765542	29.2	34.5	0.846377	N
Phenom Plus 4.65Fr	1.95	±	0.692	0.035" Standard Glide	1.9	±	0.107	0.974359	29.2	34.5	0.846377	N
Phenom Plus 4.65Fr	1.95	±	0.692	0.035" Straight Glide	2.69	±	0.141	1.37949	29.2	34.5	0.846377	N
Simmons/Sidewinder3 4Fr	1.2	±	0.237	0.014" Nitrex	0.662576	±	0.0364117	0.552147	29.2	34.5	0.846377	N
Simmons/Sidewinder3 4Fr	1.2	±	0.237	0.018" Angled Glide	0.875741	±	0.118826	0.729784	29.2	34.5	0.846377	N
Simmons/Sidewinder3 4Fr	1.2	±	0.237	0.014" ProVia9	1.61396	±	0.107284	1.34496	29.2	34.5	0.846377	N
Simmons/Sidewinder3 4Fr	1.2	±	0.237	0.014" Spartacore	1.49281	±	0.308559	1.24401	29.2	34.5	0.846377	N
Navien 058 5Fr	6.35	±	0.512	0.018" V-18	4	±	0.588	0.629921	29.2	34.5	0.846377	Y
Navien 058 5Fr	6.35	±	0.512	0.035" Bentson	4.93	±	0.096	0.776378	29.2	34.5	0.846377	Y
Navien 058 5Fr	6.35	±	0.512	0.018" SV-5	4.61	±	0.482	0.725984	29.2	34.5	0.846377	Y
Navien 058 5Fr	6.35	±	0.512	0.018" Platinum Plus	4.85	±	0.45	0.76378	29.2	34.5	0.846377	Y
Navien 058 5Fr	6.35	±	0.512	0.035" Wholey	6.42	±	0.475	1.01102	29.2	34.5	0.846377	Y
Navien 058 5Fr	6.35	±	0.512	0.035" Stiff Glide	7.42	±	0.322	1.1685	29.2	34.5	0.846377	Y
Navien 058 5Fr	6.35	±	0.512	0.035" Storq	10.11	±	0.67	1.59213	29.2	34.5	0.846377	Y
Navien 058 5Fr	6.35	±	0.512	0.035" SS Amplatz	16.41	±	2.573	2.58425	29.2	34.5	0.846377	Y
Cordis Sidewinder 5Fr	4.86	±	0.127	0.035" Rosen	2.51	±	0.523	0.516461	29.2	34.5	0.846377	Y
Cordis Sidewinder 5Fr	4.86	±	0.127	0.035" Straight Glide	2.69	±	0.141	0.553498	29.2	34.5	0.846377	Y
Cordis Sidewinder 5Fr	4.86	±	0.127	0.018" V-18	4	±	0.588	0.823045	29.2	34.5	0.846377	Y
Cordis Sidewinder 5Fr	4.86	±	0.127	0.035" Bentson	4.93	±	0.096	1.0144	29.2	34.5	0.846377	Y
Cordis Sidewinder 5Fr	4.86	±	0.127	0.018" SV-5	4.61	±	0.482	0.94856	29.2	34.5	0.846377	Y
Cordis Sidewinder 5Fr	4.86	±	0.127	0.018" Platinum Plus	4.85	±	0.45	0.997942	29.2	34.5	0.846377	Y
Cordis Sidewinder 5Fr	4.86	±	0.127	0.035" Wholey	6.42	±	0.475	1.32099	29.2	34.5	0.846377	Y
Cordis Sidewinder 5Fr	4.86	±	0.127	0.035" Stiff Glide	7.42	±	0.322	1.52675	29.2	34.5	0.846377	Y
Cordis Sidewinder 5Fr	4.86	±	0.127	0.035" Storq	10.11	±	0.67	2.08025	29.2	34.5	0.846377	Y
Cordis Sidewinder 5Fr	4.86	±	0.127	0.035" SS Amplatz	16.41	±	2.573	3.37654	29.2	34.5	0.846377	Y
SOFIA Plus 6Fr	8.14	±	1.483	0.035" Bentson	4.93	±	0.096	0.605651	29.2	34.5	0.846377	Y
SOFIA Plus 6Fr	8.14	±	1.483	0.018" Platinum Plus	4.85	±	0.45	0.595823	29.2	34.5	0.846377	Y
SOFIA Plus 6Fr	8.14	±	1.483	0.035" Wholey	6.42	±	0.475	0.788698	29.2	34.5	0.846377	Y
SOFIA Plus 6Fr	8.14	±	1.483	0.035" Stiff Glide	7.42	±	0.322	0.911548	29.2	34.5	0.846377	Y
SOFIA Plus 6Fr	8.14	±	1.483	0.035" Storq	10.11	±	0.67	1.24201	29.2	34.5	0.846377	Y
SOFIA Plus 6Fr	8.14	±	1.483	0.035" SS Amplatz	16.41	±	2.573	2.01597	29.2	34.5	0.846377	Y
SOFIA Ex 5Fr	4.04	±	0.015	0.035" Rosen	2.51	±	0.523	0.621287	29.2	34.5	0.846377	Y
SOFIA Ex 5Fr	4.04	±	0.015	0.035" Straight Glide	2.69	±	0.141	0.665842	29.2	34.5	0.846377	Y
SOFIA Ex 5Fr	4.04	±	0.015	0.018" V-18	4	±	0.588	0.990099	29.2	34.5	0.846377	Y
SOFIA Ex 5Fr	4.04	±	0.015	0.018" SV-5	4.61	±	0.482	1.14109	29.2	34.5	0.846377	Y
SOFIA Ex 5Fr	4.04	±	0.015	0.035" Bentson	4.93	±	0.096	1.2203	29.2	34.5	0.846377	Y
SOFIA Ex 5Fr	4.04	±	0.015	0.018" Platinum Plus	4.85	±	0.45	1.2005	29.2	34.5	0.846377	Y
SOFIA Ex 5Fr	4.04	±	0.015	0.035" Wholey	6.42	±	0.475	1.58911	29.2	34.5	0.846377	Y
SOFIA Ex 5Fr	4.04	±	0.015	0.035" Stiff Glide	7.42	±	0.322	1.83663	29.2	34.5	0.846377	Y
SOFIA Ex 5Fr	4.04	±	0.015	0.035" Storq	10.11	±	0.67	2.50248	29.2	34.5	0.846377	Y
SOFIA Ex 5Fr	4.04	±	0.015	0.035" SS Amplatz	16.41	±	2.573	4.06188	29.2	34.5	0.846377	Y
SOFIA 5Fr	5.3	±	0.056	0.035" Rosen	2.51	±	0.523	0.473585	29.2	34.5	0.846377	Y
SOFIA 5Fr	5.3	±	0.056	0.018" V-18	4	±	0.588	0.754717	29.2	34.5	0.846377	Y
SOFIA 5Fr	5.3	±	0.056	0.035" Bentson	4.93	±	0.096	0.930189	29.2	34.5	0.846377	Y
SOFIA 5Fr	5.3	±	0.056	0.018" SV-5	4.61	±	0.482	0.869811	29.2	34.5	0.846377	Y
SOFIA 5Fr	5.3	±	0.056	0.018" Platinum Plus	4.85	±	0.45	0.915094	29.2	34.5	0.846377	Y
SOFIA 5Fr	5.3	±	0.056	0.035" Wholey	6.42	±	0.475	1.21132	29.2	34.5	0.846377	Y
SOFIA 5Fr	5.3	±	0.056	0.035" Stiff Glide	7.42	±	0.322	1.4	29.2	34.5	0.846377	Y
SOFIA 5Fr	5.3	±	0.056	0.035" Storq	10.11	±	0.67	1.90755	29.2	34.5	0.846377	Y
SOFIA 5Fr	5.3	±	0.056	0.035" SS Amplatz	16.41	±	2.573	3.09623	29.2	34.5	0.846377	Y
Phenom Plus 4.65Fr	1.95	±	0.692	0.018" Steelcore	1.98	±	0.367	1.01538	29.2	34.5	0.846377	Y
Phenom Plus 4.65Fr	1.95	±	0.692	0.035" Rosen	2.51	±	0.523	1.28718	29.2	34.5	0.846377	Y
Phenom Plus 4.65Fr	1.95	±	0.692	0.018" V-18	4	±	0.588	2.05128	29.2	34.5	0.846377	Y
Phenom Plus 4.65Fr	1.95	±	0.692	0.035" Bentson	4.93	±	0.096	2.52821	29.2	34.5	0.846377	Y
Phenom Plus 4.65Fr	1.95	±	0.692	0.018" SV-5	4.61	±	0.482	2.3641	29.2	34.5	0.846377	Y
Phenom Plus 4.65Fr	1.95	±	0.692	0.018" Platinum Plus	4.85	±	0.45	2.48718	29.2	34.5	0.846377	Y
Phenom Plus 4.65Fr	1.95	±	0.692	0.035" Wholey	6.42	±	0.475	3.29231	29.2	34.5	0.846377	Y
Phenom Plus 4.65Fr	1.95	±	0.692	0.035" Stiff Glide	7.42	±	0.322	3.80513	29.2	34.5	0.846377	Y
Phenom Plus 4.65Fr	1.95	±	0.692	0.035" Storq	10.11	±	0.67	5.18462	29.2	34.5	0.846377	Y
Phenom Plus 4.65Fr	1.95	±	0.692	0.035" SS Amplatz	16.41	±	2.573	8.41538	29.2	34.5	0.846377	Y
Simmons/Sidewinder3 4Fr	1.2	±	0.237	0.014" Zinger S	1.48708	±	0.00754937	1.23923	29.2	34.5	0.846377	Y
Simmons/Sidewinder3 4Fr	1.2	±	0.237	0.035" Standard Glide	1.9	±	0.107	1.58333	29.2	34.5	0.846377	Y
Simmons/Sidewinder3 4Fr	1.2	±	0.237	0.018" Steelcore	1.98	±	0.367	1.65	29.2	34.5	0.846377	Y
Simmons/Sidewinder3 4Fr	1.2	±	0.237	0.035" Straight Glide	2.69	±	0.141	2.24167	29.2	34.5	0.846377	Y
Simmons/Sidewinder3 4Fr	1.2	±	0.237	0.035" Rosen	2.51	±	0.523	2.09167	29.2	34.5	0.846377	Y
Simmons/Sidewinder3 4Fr	1.2	±	0.237	0.018" V-18	4	±	0.588	3.33333	29.2	34.5	0.846377	Y
Simmons/Sidewinder3 4Fr	1.2	±	0.237	0.035" Bentson	4.93	±	0.096	4.10833	29.2	34.5	0.846377	Y
Simmons/Sidewinder3 4Fr	1.2	±	0.237	0.018" Platinum Plus	4.85	±	0.45	4.04167	29.2	34.5	0.846377	Y
Simmons/Sidewinder3 4Fr	1.2	±	0.237	0.035" Wholey	6.42	±	0.475	5.35	29.2	34.5	0.846377	Y
Simmons/Sidewinder3 4Fr	1.2	±	0.237	0.035" Stiff Glide	7.42	±	0.322	6.18333	29.2	34.5	0.846377	Y
Simmons/Sidewinder3 4Fr	1.2	±	0.237	0.035" Storq	10.11	±	0.67	8.425	29.2	34.5	0.846377	Y
Simmons/Sidewinder3 4Fr	1.2	±	0.237	0.035" SS Amplatz	16.41	±	2.573	13.675	29.2	34.5	0.846377	Y
