## Supplementary Table 3 for "Stability of navigation in catheter-based endovascular procedures"

### Sheet: Sheet1
Device 1	EI1 (N cm^2)			Device 2	EI2 (N cm^2)			EI2/EI1	2R (mm)	2r (mm)	R/r	Herniation (Y/N)
0.035” Standard Glide	1.903	±	0.107	Terumo Glidecath 5Fr	1.78	±	0.19	0.935365	33.3376	35.1	0.94979	Y
0.035” Standard Glide	1.903	±	0.107	Terumo Glidecath 5Fr	1.78	±	0.19	0.935365	22.9252	33.1	0.692605	Y
0.035” Standard Glide	1.903	±	0.107	Terumo Glidecath 5Fr	1.78	±	0.19	0.935365	22.7345	26	0.874403	Y
0.035” Standard Glide	1.903	±	0.107	Terumo Glidecath 5Fr	1.78	±	0.19	0.935365	20.7383	28	0.740653	Y
0.035” Standard Glide	1.903	±	0.107	Penumbra Sim 2 Select 5Fr	8.159	±	0.763	4.28744	18.5697	26.8	0.6929	Y
0.035” Standard Glide	1.903	±	0.107	Terumo Glidecath 5Fr	1.78	±	0.19	0.935365	29.7122	31.9	0.931418	N
0.035” Standard Glide	1.903	±	0.107	Terumo Glidecath 5Fr	1.78	±	0.19	0.935365	30.7233	32.8	0.936686	N
0.035” Standard Glide	1.903	±	0.107	Terumo Glidecath 5Fr	1.78	±	0.19	0.935365	27.7304	23.8	1.16514	N
0.035” Standard Glide	1.903	±	0.107	Terumo Glidecath 5Fr	1.78	±	0.19	0.935365	23.6	19.6	1.20408	N
0.035” Standard Glide	1.903	±	0.107	Terumo Glidecath 5Fr	1.78	±	0.19	0.935365	27.8	27.6	1.00725	N
0.035” Standard Glide	1.903	±	0.107	Terumo Glidecath 5Fr	1.78	±	0.19	0.935365	26.9	26.4	1.01894	N
